# Sema7A and Sema4D Heterodimerization is Essential for Membrane Targeting and Neocortical Wiring

**DOI:** 10.1101/2023.02.10.527998

**Authors:** Paraskevi Bessa, Andrew G. Newman, Kuo Yan, Theres Schaub, Rike Dannenberg, Denis Lajkó, Julia Eilenberger, Theresa Brunet, Kathrin Textoris-Taube, Emanuel Kemmler, Priyanka Banerjee, Ethiraj Ravindran, Michael Mülleder, Robert Preissner, Rudolf Grosschedl, Marta Rosário, Victor Tarabykin

**Affiliations:** Institute of Cell Biology and Neurobiology, Charité-Universitätsmedizin Berlin, corporate member of Freie Universität Berlin, Humboldt-Universität zu Berlin, and Berlin Institute of Health, Charitéplatz 1, 10117 Berlin, Germany; Dr. v. Hauner Children’s Hospital, University Hospital, Ludwig-Maximilians-University Munich, 80337 Munich, Germany; Department of Pediatric Neurology, Dr. v. Hauner Kinderklinik, University of Munich, Munich, Germany; Institute of Human Genetics, Klinikum rechts der Isar, School of Medicine, Technical University of Munich, Munich, Germany; Institute of Biochemistry, Charité -Universitätsmedizin Berlin, corporate member of Freie Universität Berlin, Humboldt-Universität zu Berlin, and Berlin Institute of Health, Philippstrasse 12, 10115, Berlin, Germany; Core Facility – High-Throughput Mass Spectrometry, Charité – Universitätsmedizin Berlin, Corporate Member of Freie Universität Berlin and Humboldt-Universität zu Berlin, Core Facility – High-Throughput Mass Spectrometry, Am Charitéplatz 1, Berlin, Germany; Institute of Physiology, Charité -Universitätsmedizin Berlin, corporate member of Freie Universität Berlin, Humboldt-Universität zu Berlin, and Berlin Institute of Health, Philippstrasse 12, 10115, Berlin, Germany; Department of Cellular and Molecular Immunology, Max Planck Institute of Immunobiology and Epigenetics, 79108 Freiburg, Germany; Research Institute of Medical Genetics, Tomsk National Research Medical Center of the Russian Academy of Sciences, Tomsk, 634009, Russia; Institute of Neuroscience, University of Nizhny Novgorod, pr. Gagarina 24, Nizhny Novgorod, Russia

**Keywords:** Axonal growth, neuronal migration, neocortex development, Semaphorin4D, Semaphorin7A

## Abstract

Disruption of neocortical circuitry and architecture in humans causes numerous neurodevelopmental disorders. Neocortical cytoarchitecture is orchestrated by various transcription factors such as Satb2 that control target genes during strict time windows. In humans, mutations of SATB2 cause SATB2 Associated Syndrome (SAS), a multisymptomatic syndrome involving intellectual disability, speech delay, epilepsy and craniofacial defects. We show that Satb2 controls neuronal migration and axonal outgrowth by inducing the expression of the GPI-anchored protein, Sema7A. We find that heterodimerization with Sema4D increases targeting of Sema4D to the membrane and is required for Sema7A function. Finally, we report that membrane localization and pos- translational modification of the Sema7A-Sema4D complex is disrupted by a novel de novo mutation in Sema4D (Q497P) that is associated with epilepsy in humans.

**GRAPHICAL ABSTRACT:** 

**HIGHLIGHTS:**

- Sema7A is a direct Satb2 target that drives neuronal migration and axon outgrowth
- Sema7A exerts its effect by heterodimerizing with Sema4D at neurites and growth cones
- Sema7A increases cell surface localization of Sema4D
- *De novo* human Sema4D-Q497P mutation causes epilepsy, inhibits post-translational processing & surface localization

**eTOC:** Sema7A is a direct target of the transcription factor Satb2. Sema7A promotes normal migration and axon outgrowth in cortical neurons by modulating reverse signaling via Sema4D. These processes are dependent on Sema7A-Sema4D heterodimerization and membrane localization; insufficient transcription of Sema7A or incomplete glycosylation of Sema4D inhibit this progression.
