## Supplementary material for "Sema7A and Sema4D Heterodimerization is Essential for Membrane Targeting and Neocortical Wiring": Data S1

### Sheet: Expression Vectors
Construct	Species	Primer name	sequence	length	tag
myc-Sema5A	mouse	EcoRI_Sema5A_F	TTGAATTCATGAAGGGAGCCTGCATC	27	myc
myc-Sema5A	mouse	EcoRI_Sema5A_R	TAGCGGCCGCCTAGTATTCATCATAATTGTTGAGATCT	39	myc
myc-Sema6A	mouse	EcoRI_Sema6A_F	TATAGAATTCATGCGGCCAGCAGCCTTA	29	myc
myc-Sema6A	mouse	EcoRI_Sema6A_R	TAGCGGCCGCTTATGTACATGCATCATTGGGCTT	35	myc
Sema7A	mouse	EcoRI_Sema7A_F	TTCGAATTCTGCGGGATGACGCCTCCTCCTCCC	34	(none)
Sema7A	mouse	NotI_Sema7A_R	GCGGCCGCCTAGTGAACCAGCAGACCAAGTA	32	(none)
HA-Sema7A	mouse	Sema7A_HA_F	gccggattatgcgGACAAACAGGACTGTGGG	31	HA
HA-Sema7A	mouse	Sema7A_HA_R	acatcatacggataACAGGACCCCTTTGTGGA	32	HA
Sema7A-dSEMA	mouse	Sema_domain_F	CTGGACATGTGTGAGGTCTACAGCG	25	(none)
Sema7A-dSEMA	mouse	Sema_domain_R	GCGGGGTCCGCTCCTCGA	18	(none)
Sema7A-dPSI	mouse	PSI_F	AACCCTAAACCAGACGAGGC	20	(none)
Sema7A-dPSI	mouse	PSI_R	GTCCAGGGGTACCTGGCT	18	(none)
Sema7A-dIG	mouse	IG_F	CTGCCAGAGGACAGAGCA	18	(none)
Sema7A-dIG	mouse	IG_R	GTTGGGACACTCTCTGTG	18	(none)
Sema7A-dMEM	mouse	dMEM_F	GGACCGGTCTAGGCGGCCGCCATGGCG	28	(none)
Sema7A-dMEM	mouse	dMEM_R	ACCACCACCGGCATGGCCCATTAGTTGTTCGGC	34	(none)
Sema7A-KCE	mouse	KCE_F	cgagCAGGGTGGTGAGAGTTCG	22	(none)
Sema7A-KCE	mouse	KCE_R	cacttGCACAACTGGGCTACTCG	23	(none)
Sema4D	mouse	4D_naked_F	ATGAGGATGTGTGCCCCCGTTA	22	(none)
Sema4D	mouse	4D_naked_R	GTCCCCGTCAGCATCCGAATCT	22	(none)
Sema4D-Flag (c-Term)	mouse	NheI_4D_F	TATAGCTAGCCACCATGAGGATGTGTGCCCCCG	33	flag
Sema4D-Flag (c-term)	mouse	NotI_Flag_4D_R	TATAGCGGCCGCTCATTTATCATCATCATCTTTATAATCGTCCCCGTCAGCATCCGA	57	flag
SP-myc-Sema4D	mouse	Sema4D_int_myc_F	agcgaagaagatctgTTTGCACCTGTGCCTCGG	33	(none)
SP-myc-Sema4D	mouse	Sema4D_int_myc_R	aatcagtttctgttcTGCCACCGCGGTTCTCAA	33	(none)
flag-hSema4D	Human	signal_fwd	tgtctcatcattttggcaaagATGAGGATGTGCACCCCCATTAG	44	Flag
flag-hSema4D	Human	signal_flag_rev	gtatgggtgcaaatttatcatcatcatctttataatcTGCCATCGCTGTCCCAAACATC	59	Flag
myc-hSema4D	Human	signal_fwd	tgtctcatcattttggcaaagATGAGGATGTGCACCCCCATTAG	44	myc
myc-hSema4D	Human	signal_myc_rev	gtatgggtgcaaacagatcctcttctgagatgagtttttgttcTGCCATCGCTGTCCCAAACATC	65	myc
flag/myc-hSema4D	Human	hSema_fw	agcgatggcaTTTGCACCCATACCCCGGATC	31	flag/myc
flag/myc-hSema4D	Human	hSema_rv	gcggccgcgatatcctcgaggTCAGTCTCCATCTGCGTCTGAG	43	flag/myc
hSema4D-497P	Human	497_partA_F	gtgctgtctcatcattttggcaaagATGAGGATGTGCACCCCCATTAG	48	flag/myc
hSema4D-497P	Human	497_partA_R	cggggaccacgcCCGAGTTAGAGCCAGCATAGAC	34	flag/myc
hSema4D-497P	Human	497_partB_F	ggctctaactcggGCGTGGTCCCCGCCCCGCTGG	34	flag/myc
hSema4D-497P	Human	497_partB_R	gagtgcggccgcgatatcctcgaggTCAGTCTCCATCTGCGTCTGAGTCAGCGAACTTCAGCTCAC	66	flag/myc

### Sheet: In Situ Probes
Gene Name	fwd	rv
Sema7a	CCAAGCCTATGATGATAAGATCTAC	CCACTTTCTGGTAATGGTACTTAGA
Sema3a	ATGGAGATGGCTCTAAGATAAAAGAA	ATATAGCATGGTAACTGCAAGACAAG
Sema3c	GGCATTCAGCCACTCGGAAATGCAG	TACGTAACATCTGGATGCTCTCTTC
Sema3e	GTGTGGTGTACAGATAAGAAGAGGAA	TTCCACACTGAAGTGAAATTTAAAAG
Sema3f	ACGCGGGTGCAGCTGCATGTACTGG	ACAACAGGCAAGGAAGGGAGAAGAGAA
Sema3g	ATGAGTACTGTGAACGTGTATGGTG	CATATTGTGAGACAACTCTTCCAAGT
Sema4a	CCCTCAACTAATTAAAGAAGTCCTGA	AATCAAAATCAAAGAAACCTGTCTG
Sema4b	GTAAGCCATGTAAACAAGTCCAGAT	CTAAAGTCAGCTCTCATACCACAGAG
Sema4c	AGAACAACCTGGCTCCTTTCTTTAT	AGAGACAGGAAAGTTACAACACACAC
Sema4d	GACAGAAGGTAGTAAGATCACATCCA	AATTAAATTATCTCTGAGTGGCTGCT
Sema4f	GTTCAAGACATAGAGTCAGCAGATGT	GTGATCACACAGACTCCAAGAGAAT
Sema4g	ATGACATGAGGATGTTCTATGTGGTA	GTCTTTAGGTCAAGGGATAGAAACTG
Sema5a	CAGAGTAATTCACAGAATGAAGGTG	AGAGTAGCCTTAGAACATTCAACCAT
Sema5b	CTACAGTGAGATTCCTGTCATCCTA	AGTGCAGAGGGTAAACCAAAGTG
Sema6a	AGAGGAACCAGAACATCATCAAT	GAGGAATTGGAGGAGTTAGTATTGT
Sema6b	TGCTGGCCCCGCTTATGCAGAATGGCT	AAAATCAAAGTCTATGCGCAGGTAAAAG
Sema6c	GATGTATCGTCTACCTCTCTCTCA	GCAGGAAGGTAGTGTAGAGCTG
Sema6d	TCTGAATGACAGTGTATTACTCGAA	GAAGTATTTGGGTCATCTTGAACTA
Nrp1	ACAGAGAAGCCAACCATTATAGACA	GATTTCACCTTCAAAAATAACCTGA
Nrp2	TTACTATTATTTTGCGTTCAGCTTTC	CATCTTTGGAATTCAGCCGACCTCC
PlexinA1	AAGATTCTCAAGCTGTCCCCAGAGACA	ACACCATGGTGGTGTCATTGTACACCA
PlexinA2	TCTTGTTCTTGGAAGAGAGACTCATA	TTTCTGATATCAATTCTAGGGAAAC
PlexinA3	CTCTGACATCCTACCCACCTATTTAT	AACTAGAGCCACAAGGATTGTCTAAT
PlexinA4	ATGAAAGCCATGCCCTGGAACTGGA	GACTCCTAGGGTCCGGCCAAGCACT
PlexinB1	CTCCACAGCCTCAGATGTCCTAC	AGAGGAGTGTGGAAGTGGAGAAG
PlexinB2	GGATGATTTCTATGTCTTCTTCGTCT	ATAGCATACAGACTGGACAGGTTTC
PlexinB3	GCCACTGTATATATGGAGAGCACTG	CATGGCACAGTCATATAGAGTCACA
PlexinC1	AGAACAGGCTCTCTCGCCTATAC	CCACTCGTGTAGTTGTAGGGATAGT
PlexinD1	GGACGATAACATCCTGAAGATCAAG	ATGTCATCAGGTATAGGTAACCAGGA
Robo1	AACATGAGTGCTGTTGTGATCC	CCTCTTGATGACATAGAGCTGG
Slit1	ACTTCACCAAGACACAGATGAAG	ACCTCCTCAGCAAACGAAGTCCCAT
EphA4	GTCAACGAGACATCGGTGAACTTG	CTTCTTGTTTCGCTTTGCTGTACT
EphrinB3	GAGAAGGTGAGCGGTGACTAT	CTAAGAGGCAGAAACAGAGGAG
Rac1	TTGCCAAAATACCTTCTGAACTAAG	TGCTAGGAAACTAAGGAAGCACTAA
Rac3	GTGATGACAAGGATACGATTGAAC	GGGACATGATGAACAAAACCAC
Itgb1	GATGCCTACAACTCTCTTTCTTCAG	TCTCTCTTCCTACACACACACTGTC
Satb2	GCGGGAGGCCCAACGGCGCCGTGG	AAACTCCTGGCACTTGGTTGCTGAC
